# Learning the cellular origins of cancer using single-cell chromatin landscapes

**DOI:** 10.1101/2025.04.06.646131

**Authors:** Mohamad D. Bairakdar, Bruno Giotti, Wooseung Lee, Paula Stancl, Elvin Wagenblast, Dolores Hambardzumyan, Paz Polak, Rosa Karlic, Alexander M. Tsankov

**Affiliations:** Department of Genetics and Genomic Sciences, Icahn School of Medicine at Mount Sinai (ISMMS), New York, NY, USA; The Precision Immunology Institute, ISMMS, New York, NY, USA; The Tisch Cancer Institute, ISMMS, New York, NY, USA; Department of Biology, University of Zagreb, Zagreb, Croatia; Haystack Oncology, Quest Diagnostics, Baltimore, MD, USA

## Abstract

Deciphering the cell of origin (COO) of different cancers is critical for understanding tumor development and improving diagnostic and therapeutic strategies in oncology. Previous studies demonstrated that the COO chromatin accessibility landscape shapes the genomic distribution of cancer somatic mutations. We leveraged machine learning, 559 single-cell chromatin accessibility cellular profiles, and 2,734 whole genome sequencing patient samples to predict the COO of 36 cancer subtypes with high robustness and accuracy, confirming both the known anatomical and cellular origins of numerous human cancers, often at cell subset resolution. Importantly, our data-driven approach predicts that basal cells give rise to small cell lung cancers, challenging the traditional view of neuroendocrine COO. Our study also highlights distinct cellular trajectories during cancer development of different histological subtypes and uncovers an intermediate metaplastic state during tumorigenesis for multiple gastrointestinal cancers, which have important implications for cancer prevention, early detection, and treatment stratification.
