## Supplementary Tables for "Learning the cellular origins of cancer using single-cell chromatin landscapes"

### Sheet: Supplementary Table 1
Supplementary Table 1: Cancer types used in this study, along with associated statistics, sorted by average mutations per sample. N/A: Not available
Cancer Type	PCAWG name	Abbreviation	Number of donors	Number of mutations	Average mutations per sample
Multiple Myeloma	N/A	MM	23	4215485	183282
MSS, Colorectal Cancer	ColoRect-AdenoCA	CRC	51	6959243	136456
Melanoma	Skin-Melanoma	N/A	107	9737827	91007.7
Small Cell Lung Carcinoma	N/A	SCLC	109	6916356	63452.8
MSI, Colorectal Cancer	N/A	MSI	7	248458	35494
Lung Squamous Cell Carcinoma	Lung-SCC	LUSC	47	1645200	35004.3
Lung Adenocarcinoma	Lung-AdenoCA	LUAD	37	1034629	27962.9
Esophageal Adenocarcinoma	Eso-AdenoCa	N/A	97	2184672	22522.4
Stomach Adenocarcinoma	Stomach-AdenoCA	N/A	68	1225798	18026.4
Bladder Transitional Cell Carcinoma	Bladder-TCC	N/A	23	396373	17233.6
Uterus Adenocarcinoma	Uterus-AdenoCA	N/A	44	677644	15401
Biliary Adenocarcinoma	Biliary-AdenoCA	N/A	34	347620	10224.1
Glioblastoma	CNS-GBM	GBM	39	388521	9962.08
Hepatocellular Carcinoma	Liver-HCC	HCC	314	3032336	9657.12
B-cell Lymphoma	Lymph-BNHL	N/A	105	977102	9305.73
Clear Cell Renal Cell Carcinoma	N/A	ccRCC	111	569863	5133.9
Pancreas Adenocarcinoma	Panc-AdenoCA	PAAD	232	1165254	5022.65
Leiomyosarcoma	Bone-Leiomyo	N/A	34	142426	4189
Papillary Renal Cell Carcinoma	N/A	pRCC	32	133039	4157.47
Epithelioid Pleural Mesothelioma	N/A	PM	42	122877	2925.64
Neuroendocrine Tumor	Panc-Endocrine	PNET	81	196521	2426.19
Oligodendroglioma	CNS-Oligo	OG	18	36142	2007.89
Chronic Lymphocytic Leukemia	Lymph-CLL	CLL	90	173424	1926.93
Chromophobe Renal Cell Carcinoma	Kidney-ChRCC	chRCC	43	61247	1424.35
Acute Myeloid Leukemia	Myeloid-AML	AML	13	15087	1160.54
Medulloblastoma	CNS-Medullo	MB	141	147905	1048.97
Thyroid Adenocarcinoma	Thy-AdenoCA	N/A	48	49856	1038.67
Pilocytic Astrocytoma	CNS-PiloAstro	PA	89	16272	182.831
Cervical Squamous Cell Carcinoma	Cervix-SCC	N/A	18	85252	4736.22
Head and Neck Squamous Cell Carcinoma	Head-SCC	N/A	56	695088	12412.3
Ovary Adenocarcinoma	Ovary-AdenoCA	N/A	110	752031	6836.65
Breast Lobular Carcinoma	Breast-LobularCa	N/A	13	72822	5601.69
Breast Adenocarcinoma	Breast-AdenoCa	N/A	195	1066772	5470.63
Osteosarcoma	Bone-Osteosarc	N/A	41	121720	2968.78
Prostate Adenocarcinoma	Prost-AdenoCA	N/A	199	499628	2510.69
Myeloproliferative Neoplasm	Myeloid-MPN	MPN	23	18512	804.87
Total			2734

### Sheet: Supplementary Table 2
Supplementary Table 2: All features (559 cell subsets / cell types from 32 adult and 15 fetal tissues) used to train various models. See Methods for dataset indicator correspondence with publication.
Cell Subset	Abbreviation Meaning	Number of Cells	Tissue Name	Dataset Indicator
Adipocyte	NA	2996	adipose_omentum	D1
Endothelial Cell (General)	NA	3009	adipose_omentum	D1
Fibroblast (General)	NA	4558	adipose_omentum	D1
Lymphatic Endothelial Cell	NA	198	adipose_omentum	D1
Macrophage (General)	NA	1087	adipose_omentum	D1
Macrophage (General,Alveolar)	NA	370	adipose_omentum	D1
Mesothelial Cell	NA	2094	adipose_omentum	D1
Pericyte (General)	NA	1018	adipose_omentum	D1
Schwann Cell (General)	NA	157	adipose_omentum	D1
T Lymphocyte (CD8+)	NA	359	adipose_omentum	D1
Cortical Epithelial-like	NA	728	adrenal_gland	D1
Endothelial (Exocrine Tissues)	NA	238	adrenal_gland	D1
Fibroblast (Liver Adrenal)	NA	308	adrenal_gland	D1
Macrophage (General)	NA	289	adrenal_gland	D1
Transitional Zone Cortical Cell	NA	3622	adrenal_gland	D1
Zona Fasciculata Cortical Cell	NA	1223	adrenal_gland	D1
Zona Glomerulosa Cortical Cell	NA	1117	adrenal_gland	D1
Endothelial Cell (General)	NA	1873	artery_aorta	D1
Fibroblast (General)	NA	3004	artery_aorta	D1
Macrophage (General)	NA	2144	artery_aorta	D1
Macrophage (General,Alveolar)	NA	168	artery_aorta	D1
Pericyte (General)	NA	603	artery_aorta	D1
Smooth Muscle (General)	NA	207	artery_aorta	D1
T Lymphocyte (CD8+)	NA	551	artery_aorta	D1
Vascular Smooth Muscle	NA	26945	artery_aorta	D1
Endothelial Cell (General)	NA	660	artery_tibial	D1
Fibroblast (General)	NA	2490	artery_tibial	D1
Macrophage (General)	NA	279	artery_tibial	D1
Pericyte (General)	NA	141	artery_tibial	D1
Vascular Smooth Muscle	NA	6984	artery_tibial	D1
Endothelial Cell (General)	NA	832	colon_sigmoid	D1
Fibroblast (Gastrointestinal)	NA	4099	colon_sigmoid	D1
Fibroblast (General)	NA	2209	colon_sigmoid	D1
Lymphatic Endothelial Cell	NA	134	colon_sigmoid	D1
Macrophage (General)	NA	783	colon_sigmoid	D1
Pericyte (General)	NA	440	colon_sigmoid	D1
Schwann Cell (General)	NA	1284	colon_sigmoid	D1
Smooth Muscle (Colon)	NA	7413	colon_sigmoid	D1
Smooth Muscle (Esophageal Muscularis)	NA	221	colon_sigmoid	D1
Smooth Muscle (General Gastrointestinal)	NA	218	colon_sigmoid	D1
Smooth Muscle (General)	NA	214	colon_sigmoid	D1
Colon Epithelial Cell	NA	18338	colon_transverse	D1
Colonic Goblet Cell	NA	3019	colon_transverse	D1
Endothelial Cell (General)	NA	759	colon_transverse	D1
Enterochromaffin Cell	NA	239	colon_transverse	D1
Fibroblast (Gastrointestinal)	NA	680	colon_transverse	D1
Fibroblast (General)	NA	4058	colon_transverse	D1
Lymphatic Endothelial Cell	NA	190	colon_transverse	D1
Macrophage (General)	NA	1254	colon_transverse	D1
Memory B Cell	NA	281	colon_transverse	D1
Pericyte (General)	NA	283	colon_transverse	D1
Plasma Cell	NA	1780	colon_transverse	D1
Schwann Cell (General)	NA	473	colon_transverse	D1
Small Intestinal Enterocyte	NA	205	colon_transverse	D1
Smooth Muscle (Colon)	NA	2776	colon_transverse	D1
Smooth Muscle (General Gastrointestinal)	NA	150	colon_transverse	D1
Smooth Muscle (General)	NA	311	colon_transverse	D1
T Lymphocyte (CD8+)	NA	1246	colon_transverse	D1
Tuft Cell	NA	269	colon_transverse	D1
Airway Goblet Cell	NA	204	esophagus_ge_junction	D1
Endothelial Cell (General)	NA	1185	esophagus_ge_junction	D1
Fibroblast (General)	NA	5155	esophagus_ge_junction	D1
Lymphatic Endothelial Cell	NA	168	esophagus_ge_junction	D1
Macrophage (General)	NA	960	esophagus_ge_junction	D1
Mast Cell	NA	186	esophagus_ge_junction	D1
Pericyte (General)	NA	684	esophagus_ge_junction	D1
Schwann Cell (General)	NA	511	esophagus_ge_junction	D1
Smooth Muscle (Esophageal Muscularis)	NA	288	esophagus_ge_junction	D1
Smooth Muscle (GE Junction)	NA	3308	esophagus_ge_junction	D1
Smooth Muscle (General Gastrointestinal)	NA	196	esophagus_ge_junction	D1
Smooth Muscle (General)	NA	122	esophagus_ge_junction	D1
T Lymphocyte (CD8+)	NA	286	esophagus_ge_junction	D1
Airway Goblet Cell	NA	338	esophagus_mucosa	D1
Endothelial Cell (General)	NA	502	esophagus_mucosa	D1
Esophageal Epithelial Cell	NA	16695	esophagus_mucosa	D1
Fibroblast (General)	NA	1703	esophagus_mucosa	D1
Keratinocyte	NA	116	esophagus_mucosa	D1
Lymphatic Endothelial Cell	NA	356	esophagus_mucosa	D1
Macrophage (General)	NA	1436	esophagus_mucosa	D1
Macrophage (General,Alveolar)	NA	438	esophagus_mucosa	D1
Memory B Cell	NA	371	esophagus_mucosa	D1
Naive T cell	NA	436	esophagus_mucosa	D1
Natural Killer T Cell	NA	118	esophagus_mucosa	D1
Pericyte (General)	NA	218	esophagus_mucosa	D1
Plasma Cell	NA	562	esophagus_mucosa	D1
Smooth Muscle (Esophageal Mucosal)	NA	361	esophagus_mucosa	D1
Smooth Muscle (General)	NA	120	esophagus_mucosa	D1
T Lymphocyte (CD8+)	NA	3126	esophagus_mucosa	D1
T lymphocyte (CD4+)	NA	1968	esophagus_mucosa	D1
Endothelial Cell (General)	NA	2240	esophagus_muscularis	D1
Fibroblast (General)	NA	10662	esophagus_muscularis	D1
Fibroblast (Peripheral Nerve)	NA	144	esophagus_muscularis	D1
Foveolar Cell	NA	106	esophagus_muscularis	D1
Lymphatic Endothelial Cell	NA	557	esophagus_muscularis	D1
Macrophage (General)	NA	4393	esophagus_muscularis	D1
Macrophage (General,Alveolar)	NA	581	esophagus_muscularis	D1
Mast Cell	NA	1225	esophagus_muscularis	D1
Naive T cell	NA	103	esophagus_muscularis	D1
Pericyte (Esophageal Muscularis)	NA	607	esophagus_muscularis	D1
Pericyte (General)	NA	987	esophagus_muscularis	D1
Schwann Cell (General)	NA	1875	esophagus_muscularis	D1
Smooth Muscle (Esophageal Muscularis)	NA	13141	esophagus_muscularis	D1
Smooth Muscle (General Gastrointestinal)	NA	578	esophagus_muscularis	D1
Smooth Muscle (General)	NA	218	esophagus_muscularis	D1
T Lymphocyte (CD8+)	NA	1987	esophagus_muscularis	D1
Astrocyte	NA	1276	frontal_cortex	D1
Blood Brain Barrier Endothelial Cell	NA	191	frontal_cortex	D1
CNS,Enteric Neuron	NA	228	frontal_cortex	D1
GABAergic Neuron	NA	3085	frontal_cortex	D1
Glutaminergic Neuron	NA	4904	frontal_cortex	D1
Macrophage (General)	NA	107	frontal_cortex	D1
Microglia	NA	1401	frontal_cortex	D1
Oligodendrocyte	NA	1969	frontal_cortex	D1
Oligodendrocyte Precursor	NA	1489	frontal_cortex	D1
Pericyte (General)	NA	104	frontal_cortex	D1
Atrial Cardiomyocyte	NA	3254	heart_atrial_appendage	D1
Cardiac Fibroblasts	NA	3663	heart_atrial_appendage	D1
Cardiac Pericyte	NA	623	heart_atrial_appendage	D1
Endocardial Cell	NA	133	heart_atrial_appendage	D1
Endothelial Cell (General)	NA	735	heart_atrial_appendage	D1
Endothelial Cell (Myocardial)	NA	373	heart_atrial_appendage	D1
Fibroblast (General)	NA	875	heart_atrial_appendage	D1
Macrophage (General)	NA	1246	heart_atrial_appendage	D1
Macrophage (General,Alveolar)	NA	194	heart_atrial_appendage	D1
Mast Cell	NA	107	heart_atrial_appendage	D1
Mesothelial Cell	NA	927	heart_atrial_appendage	D1
Pericyte (General)	NA	155	heart_atrial_appendage	D1
Schwann Cell (General)	NA	251	heart_atrial_appendage	D1
Smooth Muscle (General)	NA	108	heart_atrial_appendage	D1
T Lymphocyte (CD8+)	NA	219	heart_atrial_appendage	D1
Cardiac Fibroblasts	NA	2229	heart_lv	D1
Cardiac Pericyte	NA	391	heart_lv	D1
Endocardial Cell	NA	380	heart_lv	D1
Endothelial Cell (General)	NA	218	heart_lv	D1
Endothelial Cell (Myocardial)	NA	467	heart_lv	D1
Fibroblast (General)	NA	113	heart_lv	D1
Macrophage (General)	NA	508	heart_lv	D1
Ventricular Cardiomyocyte	NA	4589	heart_lv	D1
Endothelial (Exocrine Tissues)	NA	127	liver	D1
Fibroblast (Liver Adrenal)	NA	387	liver	D1
Hepatocyte	NA	5714	liver	D1
Macrophage (General)	NA	100	liver	D1
Alveolar Capillary Endothelial Cell	NA	481	lung	D1
Alveolar Type (AT1) Cell	NA	1145	lung	D1
Alveolar Type (AT2) Cell	NA	2289	lung	D1
Alverolar Type,Immune	NA	777	lung	D1
Club Cell	NA	378	lung	D1
Fibroblast (General)	NA	473	lung	D1
Macrophage (General)	NA	410	lung	D1
Macrophage (General,Alveolar)	NA	5966	lung	D1
Memory B Cell	NA	209	lung	D1
Natural Killer T Cell	NA	529	lung	D1
T Lymphocyte (CD8+)	NA	1681	lung	D1
Basal Epithelial (Mammary)	NA	1625	mammary_tissue	D1
Endothelial Cell (General)	NA	195	mammary_tissue	D1
Fibroblast (Epithelial)	NA	376	mammary_tissue	D1
Fibroblast (General)	NA	137	mammary_tissue	D1
Macrophage (General)	NA	117	mammary_tissue	D1
Mammary Epithelial	NA	3836	mammary_tissue	D1
Mammary Luminal Epithelial Cell	NA	2061	mammary_tissue	D1
T Lymphocyte (CD8+)	NA	102	mammary_tissue	D1
Endothelial Cell (General)	NA	889	muscle	D1
Fibroblast (General)	NA	708	muscle	D1
Fibroblast (Sk Muscle Associated)	NA	1626	muscle	D1
Macrophage (General)	NA	511	muscle	D1
Pericyte (General)	NA	642	muscle	D1
Satellite Cell	NA	540	muscle	D1
T Lymphocyte (CD8+)	NA	162	muscle	D1
Type I Skeletal Myocyte	NA	20098	muscle	D1
Type II Skeletal Myocyte	NA	7658	muscle	D1
Endothelial Cell (General)	NA	893	nerve_tibial	D1
Fibroblast (General)	NA	2449	nerve_tibial	D1
Fibroblast (Peripheral Nerve)	NA	2186	nerve_tibial	D1
Macrophage (General)	NA	679	nerve_tibial	D1
Pericyte (General)	NA	282	nerve_tibial	D1
Peripheral Nerve Stromal	NA	1074	nerve_tibial	D1
Schwann Cell (General)	NA	2429	nerve_tibial	D1
Smooth Muscle (General)	NA	191	nerve_tibial	D1
Ductal Cell (Pancreatic)	NA	2664	pancreas	D1
Endothelial Cell (General)	NA	449	pancreas	D1
Fibroblast (General)	NA	1225	pancreas	D1
Macrophage (General)	NA	1001	pancreas	D1
Macrophage (General,Alveolar)	NA	736	pancreas	D1
Pancreatic Acinar Cell	NA	24334	pancreas	D1
Pancreatic Alpha Cell	NA	474	pancreas	D1
Pancreatic Beta Cell	NA	544	pancreas	D1
Pancreatic Delta,Gamma cell	NA	148	pancreas	D1
T Lymphocyte (CD8+)	NA	1134	pancreas	D1
Eccrine Epidermal (Skin)	NA	115	skin	D1
Endothelial Cell (General)	NA	419	skin	D1
Fibroblast (Epithelial)	NA	667	skin	D1
Granular Epidermal (Skin)	NA	428	skin	D1
Keratinocyte	NA	839	skin	D1
Macrophage (General)	NA	150	skin	D1
Melanocyte	NA	109	skin	D1
T Lymphocyte (CD8+)	NA	102	skin	D1
Basal Epidermal (Skin)	NA	145	skin_sun_exposed	D1
Eccrine Epidermal (Skin)	NA	264	skin_sun_exposed	D1
Endothelial Cell (General)	NA	1590	skin_sun_exposed	D1
Fibroblast (Epithelial)	NA	2671	skin_sun_exposed	D1
Fibroblast (General)	NA	341	skin_sun_exposed	D1
Granular Epidermal (Skin)	NA	366	skin_sun_exposed	D1
Keratinocyte	NA	2781	skin_sun_exposed	D1
Lymphatic Endothelial Cell	NA	128	skin_sun_exposed	D1
Macrophage (General)	NA	396	skin_sun_exposed	D1
Melanocyte	NA	505	skin_sun_exposed	D1
Myoepithelial (Skin)	NA	134	skin_sun_exposed	D1
Pericyte (General)	NA	206	skin_sun_exposed	D1
T Lymphocyte (CD8+)	NA	229	skin_sun_exposed	D1
Colon Epithelial Cell	NA	106	small_intestine	D1
Endothelial Cell (General)	NA	421	small_intestine	D1
Fibroblast (General)	NA	2388	small_intestine	D1
Lymphatic Endothelial Cell	NA	118	small_intestine	D1
Macrophage (General)	NA	568	small_intestine	D1
Paneth Cell	NA	171	small_intestine	D1
Plasma Cell	NA	364	small_intestine	D1
Small Intestinal Enterocyte	NA	3598	small_intestine	D1
Small Intestinal Goblet Cell	NA	627	small_intestine	D1
Smooth Muscle (General)	NA	200	small_intestine	D1
T Lymphocyte (CD8+)	NA	1129	small_intestine	D1
Chief Cell	NA	8585	stomach	D1
Endothelial Cell (General)	NA	344	stomach	D1
Fibroblast (General)	NA	1715	stomach	D1
Foveolar Cell	NA	798	stomach	D1
Gastric Neuroendocrine Cell	NA	889	stomach	D1
Lymphatic Endothelial Cell	NA	163	stomach	D1
Macrophage (General)	NA	695	stomach	D1
Macrophage (General,Alveolar)	NA	226	stomach	D1
Mast Cell	NA	259	stomach	D1
Naive T cell	NA	171	stomach	D1
Parietal Cell	NA	2294	stomach	D1
Plasma Cell	NA	363	stomach	D1
T Lymphocyte (CD8+)	NA	1456	stomach	D1
Endothelial Cell (General)	NA	224	thyroid	D1
Fibroblast (General)	NA	561	thyroid	D1
Lymphatic Endothelial Cell	NA	246	thyroid	D1
T Lymphocyte (CD8+)	NA	129	thyroid	D1
Thyroid Follicular Cell	NA	8342	thyroid	D1
Endothelial Cell (General)	NA	665	uterus	D1
Fibroblast (General)	NA	162	uterus	D1
Pericyte (General)	NA	242	uterus	D1
Smooth Muscle (General)	NA	129	uterus	D1
Smooth Muscle (Uterine)	NA	581	uterus	D1
Endothelial Cell (General)	NA	783	vagina	D1
Fibroblast (General)	NA	2033	vagina	D1
Macrophage (General)	NA	169	vagina	D1
Pericyte (General)	NA	435	vagina	D1
Schwann Cell (General)	NA	104	vagina	D1
Smooth Muscle (General)	NA	148	vagina	D1
Smooth Muscle (Vaginal)	NA	829	vagina	D1
Lymphoid and Myeloid cells	NA	824	muscle	D2
Satellite cells	NA	5199	muscle	D2
Schwann cells	NA	802	muscle	D2
Skeletal muscle cells	NA	7222	muscle	D2
Smooth muscle cells	NA	826	muscle	D2
Stromal cells	NA	4951	muscle	D2
Vascular endothelial cells	NA	1940	muscle	D2
Cardiomyocytes	NA	45053	heart	D2
Cardiomyocytes/Endothelial cells	NA	3595	heart	D2
Endocardial cells	NA	3591	heart	D2
Epicardial fat cells	NA	366	heart	D2
Erythroblasts	NA	2281	heart	D2
Lymphatic endothelial cells	NA	462	heart	D2
Lymphoid cells	NA	5419	heart	D2
Myeloid cells	NA	2659	heart	D2
Schwann cells	NA	780	heart	D2
Smooth muscle cells	NA	2097	heart	D2
Stromal cells	NA	12069	heart	D2
Vascular endothelial cells	NA	4239	heart	D2
Erythroblasts	NA	538	placenta	D2
Extravillous trophoblasts	NA	1132	placenta	D2
IGFBP1_DKK1 positive cells	NA	305	placenta	D2
Lymphoid cells	NA	1026	placenta	D2
Myeloid cells	NA	8568	placenta	D2
PAEP_MECOM positive cells	NA	509	placenta	D2
Smooth muscle cells	NA	2436	placenta	D2
Stromal cells	NA	5799	placenta	D2
Syncytiotrophoblasts and villous cytotrophoblasts	NA	6751	placenta	D2
Trophoblast giant cells	NA	6040	placenta	D2
Vascular endothelial cells	NA	1624	placenta	D2
Adrenocortical cells	NA	54367	adrenal	D2
Chromaffin cells	NA	4365	adrenal	D2
Erythroblasts	NA	487	adrenal	D2
Myeloid cells	NA	1208	adrenal	D2
Schwann cells	NA	248	adrenal	D2
Stromal cells	NA	2617	adrenal	D2
Sympathoblasts	NA	686	adrenal	D2
Vascular endothelial cells	NA	3380	adrenal	D2
Ganglion cells	NA	955	eye	D2
Photoreceptor cells	NA	2181	eye	D2
Retinal pigment cells	NA	574	eye	D2
Retinal progenitors and Muller glia	NA	3109	eye	D2
Chromaffin cells	NA	756	intestine	D2
ENS glia	Enteric nervous system glia	1086	intestine	D2
ENS neurons	Enteric nervous system neurons	2148	intestine	D2
Intestinal epithelial cells	NA	16415	intestine	D2
Lymphatic endothelial cells	NA	468	intestine	D2
Lymphoid cells	NA	7811	intestine	D2
Mesothelial cells	NA	180	intestine	D2
Myeloid cells	NA	2467	intestine	D2
Smooth muscle cells	NA	1665	intestine	D2
Stromal cells	NA	7739	intestine	D2
Vascular endothelial cells	NA	710	intestine	D2
Mesangial cells	NA	8007	kidney	D2
Metanephric cells	NA	42303	kidney	D2
Myeloid cells	NA	1176	kidney	D2
Ureteric bud cells	NA	9091	kidney	D2
Vascular endothelial cells	NA	2802	kidney	D2
Antigen presenting cells	NA	706	thymus	D2
Thymic epithelial cells	NA	554	thymus	D2
Thymocytes	NA	19741	thymus	D2
Vascular endothelial cells	NA	1346	thymus	D2
Bronchiolar and alveolar epithelial cells	NA	24487	lung	D2
Ciliated epithelial cells	NA	1111	lung	D2
Lymphatic endothelial cells	NA	922	lung	D2
Lymphoid cells	NA	2291	lung	D2
Megakaryocytes	NA	709	lung	D2
Myeloid cells	NA	1550	lung	D2
Neuroendocrine cells	NA	723	lung	D2
Stromal cells	NA	49559	lung	D2
Vascular endothelial cells	NA	4922	lung	D2
Erythroblasts	NA	133276	liver	D2
Hematopoietic stem cells	NA	1458	liver	D2
Hepatoblasts	NA	42340	liver	D2
Lymphoid cells	NA	6483	liver	D2
Megakaryocytes	NA	2203	liver	D2
Myeloid cells	NA	8447	liver	D2
Stellate cells	NA	8327	liver	D2
Vascular endothelial cells	NA	8916	liver	D2
Astrocytes	NA	8294	cerebrum	D2
Astrocytes/Oligodendrocytes	NA	5073	cerebrum	D2
Excitatory neurons	NA	48733	cerebrum	D2
Inhibitory neurons	NA	12397	cerebrum	D2
Limbic system neurons	NA	1951	cerebrum	D2
SKOR2_NPSR1 positive cells	NA	2842	cerebrum	D2
Vascular endothelial cells	NA	1726	cerebrum	D2
ENS glia	Enteric nervous system glia	161	stomach	D2
Epithelial cells	NA	570	stomach	D2
Goblet cells	NA	1202	stomach	D2
Parietal and chief cells	NA	510	stomach	D2
Stromal cells	NA	771	stomach	D2
Vascular endothelial cells	NA	256	stomach	D2
Megakaryocytes	NA	405	spleen	D2
Myeloid cells	NA	219	spleen	D2
Stromal cells	NA	1378	spleen	D2
Vascular endothelial cells	NA	419	spleen	D2
Astrocytes	NA	790	cerebellum	D2
Granule neurons	NA	1080	cerebellum	D2
Purkinje neurons	NA	774	cerebellum	D2
Acinar cells	NA	1488	pancreas	D2
Ductal cells	NA	474	pancreas	D2
Islet endocrine cells	NA	478	pancreas	D2
Myeloid/Lymphoid cell	NA	337	pancreas	D2
Stromal cells	NA	677	pancreas	D2
Vascular endothelial cells	NA	160	pancreas	D2
Best4+ Enterocytes	NA	1038	polyp_colon	D3
Enterocyte Progenitors	NA	4513	polyp_colon	D3
Enterocytes	NA	1707	polyp_colon	D3
Enteroendocrine	NA	596	polyp_colon	D3
Goblet	NA	9564	polyp_colon	D3
Immature Enterocytes	NA	7365	polyp_colon	D3
Immature Goblet	NA	26522	polyp_colon	D3
Secretory TA	Secretory Transit Amplifying Cells	11163	polyp_colon	D3
Stem	NA	73115	polyp_colon	D3
TA1	Transit Amplifying 1 Cells	10699	polyp_colon	D3
TA2	Transit Amplifying 2 Cells	94834	polyp_colon	D3
Best4+ Enterocytes	NA	2404	normal_colon	D3
Enterocyte Progenitors	NA	4525	normal_colon	D3
Enterocytes	NA	4123	normal_colon	D3
Enteroendocrine	NA	546	normal_colon	D3
Goblet	NA	5370	normal_colon	D3
Immature Enterocytes	NA	7010	normal_colon	D3
Immature Goblet	NA	7883	normal_colon	D3
Secretory TA	Secretory Transit Amplifying Cells	3079	normal_colon	D3
Stem	NA	11272	normal_colon	D3
TA1	Transit Amplifying 1 Cells	8336	normal_colon	D3
TA2	Transit Amplifying 2 Cells	36903	normal_colon	D3
B	NA	587	blood	D4
NK	Natural Killer Cells	419	blood	D4
cDC	Classical Dendritic Cells	180	blood	D4
B	NA	1227	bonemarrow	D4
CMP.LMPP	Common Myeloid Progenitor / lymphoid-primed multipotent progenitors	317	bonemarrow	D4
Early.Baso	Early Basophils	204	bonemarrow	D4
Early.Eryth	Early Erythrocytes	339	bonemarrow	D4
GMP	Granulocyte-Monocyte progenitors	1170	bonemarrow	D4
GMP.Neut	Granulocyte-Monocyte progenitors / Neutrophils	422	bonemarrow	D4
HSC	Hematopoietic Stem Cells	152	bonemarrow	D4
Late.Eryth	Late Erythrocytes	142	bonemarrow	D4
NK	Natural Killer Cells	530	bonemarrow	D4
Pre.B	Pre B-cell Progenitor	1028	bonemarrow	D4
cDC	Classical Dendritic Cells	139	bonemarrow	D4
pDC	Plasmacytoid Dendritic Cells	384	bonemarrow	D4
CMP.LMPP	Common Myeloid Progenitor / lymphoid-primed multipotent progenitors	2400	cd34pos_bonemarrow	D4
Early.Baso	Early Basophils	351	cd34pos_bonemarrow	D4
Early.Eryth	Early Erythrocytes	1537	cd34pos_bonemarrow	D4
GMP	Granulocyte-Monocyte progenitors	1338	cd34pos_bonemarrow	D4
GMP.Neut	Granulocyte-Monocyte progenitors / Neutrophils	1197	cd34pos_bonemarrow	D4
HSC	Hematopoietic Stem Cells	1316	cd34pos_bonemarrow	D4
pDC	Plasmacytoid Dendritic Cells	396	cd34pos_bonemarrow	D4
CLP	Common Lymphoid Progenitor	1550	cd34pos_bonemarrow	D4
CLP	Common Lymphoid Progenitor	338	bonemarrow	D4
Monocytes	NA	3260	bonemarrow	D4
Monocytes	NA	2889	blood	D4
T	NA	6103	bonemarrow	D4
T	NA	3650	blood	D4
AT1	Alveolar type I	1054	lung	D5
AT2	Alveolar type II	4685	lung	D5
B.cells	NA	219	lung	D5
Basal	NA	3509	lung	D5
Endothelial	NA	262	lung	D5
Fibroblast	NA	4231	lung	D5
Ionocytes	NA	142	lung	D5
Mesothelium	NA	401	lung	D5
Myeloid	NA	820	lung	D5
Neuroendocrine	NA	41	lung	D5
Neuronal	NA	121	lung	D5
SmoothMuscle	NA	469	lung	D5
T.cells	NA	198	lung	D5
Tuft.like	NA	132	lung	D5
distal_lung Ciliated	NA	662	lung	D5
distal_lung Secretory	NA	147	lung	D5
proximal Ciliated	NA	842	lung	D5
proximal Secretory	NA	330	lung	D5
ENDO	Endothelial Cells	245	kidney	D6
LEUK	Leukocytes	60	kidney	D6
LOH	Loop of Henle Cells	484	kidney	D6
MES	Mesangial Cells	80	kidney	D6
PEC	Glomerular Parietal Epithelial Cells	111	kidney	D6
PODO	Podocytes	234	kidney	D6
PTPL	Proximal Tubule Progenitor-Like	204	kidney	D6
PT	Proximal Tubule Cells	4727	kidney	D6
ICA	Collecting duct, Intercalated Cells Type A	941	kidney	D6
DCT	Distal Convoluted Tubule Cells	1253	kidney	D6
CD_PC	Collecting Duct Principal Cells	909	kidney	D6
GluN	Cortical Glutamatergic Neurons	17112	brain	D7
IN	GABAergic neurons	6879	brain	D7
nIPC	Neuronal Intermedate Progenitor Cell	1896	brain	D7
late RG	Late Radial Glia	1847	brain	D7
early RG	Early Radial Glia	1018	brain	D7
mGPC	Multipotent Glial Progenitor Cells	1035	brain	D7
OPC/Oligo	Oligodendrocyte Progenitor Cell/Oligodendrocyte	535	brain	D7
Peric	Pericyte	362	brain	D7
MG	Microglia	221	brain	D7
EC	Endothelial Cell	170	brain	D7
ACBGM	Bergmann glia	1052	adult_brain	D8
AMY	Glutamatergic neurons from amygdala	4061	adult_brain	D8
ASCNT	Non-telencephalon astrocytes	9241	adult_brain	D8
ASCT	Telencephalon astrocytes	139781	adult_brain	D8
BFEXA	Inhibitory neurons from basal forebrain and extended amygdala	595	adult_brain	D8
BNGA	GABAergic neurons from basal nuclei	224	adult_brain	D8
CBGRC	Granule neurons from cerebellum	50376	adult_brain	D8
CHO	Cholinergic neurons	660	adult_brain	D8
CNGA	GABAergic neurons from cerebral nuclei	1709	adult_brain	D8
COP	Committed oligodendrocytes cells	3058	adult_brain	D8
CT	L6 corticothalamic (CT) projection neurons	3081	adult_brain	D8
CTXMIX	Dopaminergic neurons from midbrain mixed with cell from cerebral nuclei	113	adult_brain	D8
D12NAC	D1-/D2- medium spiny neurons from nucleus Accumbens	1635	adult_brain	D8
D1CaB	D1- medium spiny neurons from body of the Caudate	1094	adult_brain	D8
D1Pu	D1- medium spiny neurons from putamen	1222	adult_brain	D8
D2CaB	D2- medium spiny neurons from body of the Caudate	1586	adult_brain	D8
D2Pu	D2- medium spiny neurons from putamen	1385	adult_brain	D8
EC	Endothelial cells	112	adult_brain	D8
ERC	Glutamatergic neurons from entorhinal cortex	607	adult_brain	D8
ET	Extratelencephalic projecting neurons	220	adult_brain	D8
FOXP2	FOXP2+ GABAergic neurons from cerebral nuclei	1776	adult_brain	D8
ICGA	Dopaminergic neurons from Inferior colliculus and nearby nuclei	1139	adult_brain	D8
ITL23	Intratelencephalic projecting neurons, cortical layer 2/3	34195	adult_brain	D8
ITL34	Intratelencephalic projecting neurons, cortical layer 3/4 like	3045	adult_brain	D8
ITL4	Intratelencephalic projecting neurons, cortical layer 4	7815	adult_brain	D8
ITL45	Intratelencephalic projecting neurons, cortical layer 4/5 like	1913	adult_brain	D8
ITL5	Intratelencephalic projecting neurons, cortical layer 5	8092	adult_brain	D8
ITL6_1	Intratelencephalic projecting neurons, cortical layer 6 - subclass 1	4435	adult_brain	D8
ITL6_2	Intratelencephalic projecting neurons, cortical layer 6 - subclass 2	2187	adult_brain	D8
ITV1C	Intratelencephalic projecting neurons from primary visual cortex	7252	adult_brain	D8
L6B	Intratelencephalic projecting neurons, cortical layer 6B	1916	adult_brain	D8
LAMP5	LAMP5+ GABAergic neurons	3948	adult_brain	D8
LAMP5_LHX6	LAMP5+ GABAergic neurons with LHX6+	2316	adult_brain	D8
MDGA	Dopaminergic neurons from mediodorsal nucleus	119	adult_brain	D8
MGC	Microglia	106994	adult_brain	D8
MSN	Medium spiny neurons	6118	adult_brain	D8
NP	Near-projecting neurons	1989	adult_brain	D8
OGC	Oligodendrocytes	596006	adult_brain	D8
OPC	Oligodendrocytes precursor cells	65728	adult_brain	D8
PIR	Glutamatergic neurons from piriform cortex	649	adult_brain	D8
PKJ	Purkinje cells	905	adult_brain	D8
PVALB	PVALB+ GABAergic neurons	10567	adult_brain	D8
PV_ChCs	PVALB+ chandelier cells	2545	adult_brain	D8
SEPGA	Dopaminergic neurons from septal nuclei	196	adult_brain	D8
SIGA	Dopaminergic neurons from Inferior colliculus and nearby nuclei	350	adult_brain	D8
SMC	Vascular smooth muscle cells	2044	adult_brain	D8
SNCG	SNCG+ GABAergic neurons	5225	adult_brain	D8
SST	SST+ GABAergic neurons	15037	adult_brain	D8
SST_CHODL	SST+ GABAergic neurons with CHODL+	914	adult_brain	D8
SUB	Glutamatergic neurons from subicular cortex	792	adult_brain	D8
THMGA	GABAergic neurons from thalamus	949	adult_brain	D8
TP	Glutamatergic neurons from temporal pole (TP)	327	adult_brain	D8
VIP	VIP+ GABAergic neurons	14915	adult_brain	D8
AT1/AT2	Alveolar type I/type II	2580	fetal_lung	D9
Adventitial fibro	Adventitial fibroblast	3678	fetal_lung	D9
Aerocyte	NA	184	fetal_lung	D9
Airway SMC	Airway Smooth Muscle Cells	3255	fetal_lung	D9
Airway fibro	Airway fibroblasts	1675	fetal_lung	D9
Alveolar fibro	Alveolar fibroblasts	10520	fetal_lung	D9
Arterial endo	Arterial endothelial cells	379	fetal_lung	D9
Basal	NA	352	fetal_lung	D9
CD16+ NK	CD16+ Natural Killer Cells	1476	fetal_lung	D9
CD4 T	NA	1251	fetal_lung	D9
CD5+ mature B	NA	263	fetal_lung	D9
CD5- mature B	NA	490	fetal_lung	D9
CD56bright NK	CD56bright Natural Killer Cells	887	fetal_lung	D9
CD8 T	NA	496	fetal_lung	D9
CX3CR1+ Mac	CX3CR1+ Macrophages	208	fetal_lung	D9
Ciliated	NA	2235	fetal_lung	D9
Club	NA	1097	fetal_lung	D9
DC1	Dendritic cells 1	364	fetal_lung	D9
DC2	Dendritic cells 2	1546	fetal_lung	D9
Def. ery.	Definitive Erythrocytes	530	fetal_lung	D9
Deuterosomal	NA	338	fetal_lung	D9
Early fibro	Early fibroblasts	1215	fetal_lung	D9
Early tip/stalk/airway progenitor	NA	231	fetal_lung	D9
GHRL+ NE	GHRL+ Neuroendocrine	356	fetal_lung	D9
ILC2	Type 2 Innate Lymphoid Cells	185	fetal_lung	D9
ILC3/Th17	IL-17 producing innate lymphoid cells 3	367	fetal_lung	D9
ILCP	Innate lymphoid cells (progenitors)	122	fetal_lung	D9
Immature B	NA	468	fetal_lung	D9
Interm fibro	Intermediate fibroblasts	5058	fetal_lung	D9
Interm lymphatic endo	Intermediate lymphatic endothelial cells	592	fetal_lung	D9
Large pre-B	NA	894	fetal_lung	D9
Late airway progenitor	NA	647	fetal_lung	D9
Late cap	NA	460	fetal_lung	D9
Late pre-B	NA	780	fetal_lung	D9
Late pro-B	NA	633	fetal_lung	D9
Late tip	NA	13533	fetal_lung	D9
Lymphatic endo	Lymphatic endothelial cells	1620	fetal_lung	D9
MUC_16+ Ciliated	NA	847	fetal_lung	D9
Megk	Megakaryocytes	192	fetal_lung	D9
Mid airway progenitor	NA	933	fetal_lung	D9
Mid cap	NA	1383	fetal_lung	D9
Mid fibro	NA	12560	fetal_lung	D9
Mid stalk	NA	2382	fetal_lung	D9
Mid tip	NA	3605	fetal_lung	D9
Mid/late meso	Mid/late mesothelial cells	223	fetal_lung	D9
Monocyte	NA	1972	fetal_lung	D9
Myelocyte-like	NA	382	fetal_lung	D9
Myofibro	Myofibroblasts	1308	fetal_lung	D9
NKT	Natural killer T cells	269	fetal_lung	D9
Neuron	NA	172	fetal_lung	D9
Neutrophil	NA	672	fetal_lung	D9
Pericyte	NA	3795	fetal_lung	D9
Pri. ery.	Primary Erythrocytes	123	fetal_lung	D9
Pro-B	NA	260	fetal_lung	D9
Pulmonary NE	Pulmonary Neuroendocrine	231	fetal_lung	D9
SCG3+ lymphatic endo	SCG3+ lymphatic endothelial cells	170	fetal_lung	D9
SPP1+ Mac	SPP1+ Macrophages	3789	fetal_lung	D9
Secretory 1/2	Secretory cells (subtypes 1 and 2)	157	fetal_lung	D9
Small pre-B	NA	663	fetal_lung	D9
Treg	Regulatory T cells	206	fetal_lung	D9
Vascular SMC	Vascular smooth muscle cells	287	fetal_lung	D9
Venous endo	Venous endothelial cells	733	fetal_lung	D9
